# Evolution of mechanical chromatin insulators from selfish genetic elements

**DOI:** 10.64898/2026.08.08.743475

**Authors:** Faisal Alkhaldi, Monika Priyadarshini, Sonia El Mouridi, Hajar Al-Zarah, Satoshi Habuchi, Christian Frøkjær-Jensen

## Abstract

Genomes require physical boundaries to separate active and repressed chromatin, a function traditionally attributed to insulator proteins. Here, we show that genomic insulation can also emerge from physical properties encoded directly within the DNA polymer. In *C. elegans*, transcription-coupled mutational bias remodels Helitron transposon minisatellites to match the DNA helical repeat. The resulting 10-bp periodicity (PATCs) encodes intrinsic curvature, creating topologically responsive DNA elements that favor local deformation under supercoiling, disrupt canonical nucleosome organization, and protect germline genes from progressive and heritable silencing. Rather than acting as short protein-binding motifs, Helitron-derived PATCs form extended barrier elements that limit the stabilization of repressive chromatin. Comparative analyses suggest that related sequence-encoded mechanical signatures recur across Metazoa, including at *Drosophila* insulators, human CTCF sites, and active human LINE-1 retrotransposons. Thus, sequence-encoded mechanics provide an evolutionarily accessible substrate for chromatin insulation—a physical layer of genome organization that can be co-opted by host genomes to protect gene expression, and potentially retained by selfish elements for their own persistence.
