## Supplementary material for "Evolution of mechanical chromatin insulators from selfish genetic elements": Table S1

### Sheet: Sheet1
	Strain name	Genotype	Description	Source/Reference
	PS6038	unc-119(ed3) III; syEx1136	Highly outcrossed version of unc-119(ed3). Animals with no array used for injection.	Sternberg lab/PMID: 22290181
	EG7804	unc-119(ed3) III; oxTi173 V, oxEx1795	Universal MosSCI insertion strain, repressive region	Jorgensen lab/PMID: 27374334
	EG6699	ttTi5605 II; unc-119(ed3) III; oxEx1578	MosSCI insertion strain, chr. II, permissive region	Jorgensen lab/PMID: 18953339
	CFJ22	kstSi4[pMNK19 - Pmex-5::ce-gfp(control)::tbb-2; cbr-unc-119(+)] II; unc-119(ed3)III	Single-copy insertion of pMNK19 into ttTi5605 locus. Control gfp with no PATC-rich introns	This study
	CFJ23	kstSi5[pMNK20 - Pmex-5::ce-gfp(PATCs)::tbb-2; cbr-unc-119(+)] II; unc-119(ed3)III	Single-copy insertion of pMNK20 into ttTi5605 locus. PATC-rich gfp.	This study
	CFJ293	unc-119(kstIs21[oligo pool; pSEM371 - unc-119 rescue fragment; pSEM235 - Pmlc-1::mCherry; pCFJ782 - HygroR])) III	Two-step MosTI array integration into unc-119(ed3). Wildtype movement, bright red body wall fluorescence, hygromycin resistance.	This study
