## Supplementary material for "Evolution of mechanical chromatin insulators from selfish genetic elements": Table S2

### Sheet: Sheet1
Plasmid name	Promoter	Reporter	Intron type	Figure	Figure label	Insertion site	GenBank File
pCFJ2411	Peft-3	gfp w 2x NLS (SV40, egl-13)	Control, endogenous, germline expressed, no PATCs, 900 bp	Figure 2E	None	oxTi173 V (repressive chromatin)	pCFJ2411 - pEXP(ttTi5605, cbr-unc-119)[Peft-3 | ce-gfp(900 bp, non-PATC, 2xNLS) | tbb-2 3UTR].gb
pFMK38	Peft-3	gfp w 2x NLS (SV40, egl-13)	Young helitron, endogenous, no PATCs, 900 bp	Figure 2E	16-35 bp	oxTi173 V (repressive chromatin)	pFMK38 - pEXP(ttTi5605, cbr-unc-119)[Peft-3 | ce-gfp(900 bp, young_helitron, 2xNLS) | tbb-2 3UTR].gb
pCFJ2375	Peft-3	gfp w 2x NLS (SV40, egl-13)	PATC-rich, endogenous, 900 bp	Figure 2E	10 bp	oxTi173 V (repressive chromatin)	pCFJ2375 - pEXP(ttTi5605, cbr-unc-119)[Peft-3 | ce-gfp(900 bp, PATC, 2xNLS) | tbb-2 3UTR].gb
pCFJ2411	Peft-3	gfp w 2x NLS (SV40, egl-13)	Control, endogenous, germline expressed, no PATCs, 900 bp	Figure 3C	Plasmid (control)	NA (AFM data)	pCFJ2411 - pEXP(ttTi5605, cbr-unc-119)[Peft-3 | ce-gfp(900 bp, non-PATC, 2xNLS) | tbb-2 3UTR].gb
pCFJ2375	Peft-3	gfp w 2x NLS (SV40, egl-13)	PATC-rich, endogenous, 900 bp	Figure 3C	Plasmid (PATC)	NA (AFM data)	pCFJ2375 - pEXP(ttTi5605, cbr-unc-119)[Peft-3 | ce-gfp(900 bp, PATC, 2xNLS) | tbb-2 3UTR].gb
pCFJ2407	Peft-3	gfp w 2x NLS (SV40, egl-13)	Control, endogenous, germline expressed, no PATCs, 150 bp	Figure 4E	Control introns	oxTi173 V (repressive chromatin)	pCFJ2407 - pEXP(ttTi5605, cbr-unc-119)[Peft-3 | ce-gfp(150 bp, non-PATC, 2xNLS) | tbb-2 3UTR].gb
pCFJ2408	Peft-3	gfp w 2x NLS (SV40, egl-13)	Control, endogenous, germline expressed, no PATCs, 250 bp	Figure 4E	Control introns	oxTi173 V (repressive chromatin)	pCFJ2408 - pEXP(ttTi5605, cbr-unc-119)[Peft-3 | ce-gfp(250 bp, non-PATC, 2xNLS) | tbb-2 3UTR].gb
pCFJ2409	Peft-3	gfp w 2x NLS (SV40, egl-13)	Control, endogenous, germline expressed, no PATCs, 450 bp	Figure 4E	Control introns	oxTi173 V (repressive chromatin)	pCFJ2409 - pEXP(ttTi5605, cbr-unc-119)[Peft-3 | ce-gfp(450 bp, non-PATC, 2xNLS) | tbb-2 3UTR].gb
pCFJ2410	Peft-3	gfp w 2x NLS (SV40, egl-13)	Control, endogenous, germline expressed, no PATCs, 700 bp	Figure 4E	Control introns	oxTi173 V (repressive chromatin)	pCFJ2410 - pEXP(ttTi5605, cbr-unc-119)[Peft-3 | ce-gfp(700 bp, non-PATC, 2xNLS) | tbb-2 3UTR].gb
pCFJ2412	Peft-3	gfp w 2x NLS (SV40, egl-13)	PATC-rich, endogenous, 150 bp	Figure 4E	PATC introns	oxTi173 V (repressive chromatin)	pCFJ2412 - pEXP(ttTi5605, cbr-unc-119)[Peft-3 | ce-gfp(150 bp, PATC, 2xNLS) | tbb-2 3UTR].gb
pCFJ2413	Peft-3	gfp w 2x NLS (SV40, egl-13)	PATC-rich, endogenous, 250 bp	Figure 4E	PATC introns	oxTi173 V (repressive chromatin)	pCFJ2413 - pEXP(ttTi5605, cbr-unc-119)[Peft-3 | ce-gfp(250 bp, PATC, 2xNLS) | tbb-2 3UTR].gb
pCFJ2371	Peft-3	gfp w 2x NLS (SV40, egl-13)	PATC-rich, endogenous, 450 bp	Figure 4E	PATC introns	oxTi173 V (repressive chromatin)	pCFJ2371 - pEXP(ttTi5605, cbr-unc-119)[Peft-3 | ce-gfp(450 bp, PATC, 2xNLS) | tbb-2 3 UTR].gb
pCFJ2373	Peft-3	gfp w 2x NLS (SV40, egl-13)	PATC-rich, endogenous, 700 bp	Figure 4E	PATC introns	oxTi173 V (repressive chromatin)	pCFJ2373 - pEXP(ttTi5605, cbr-unc-119)[Peft-3 | ce-gfpP(700 bp, PATC, 2xNLS) | tbb-2 3UTR].gb
pCFJ2375	Peft-3	gfp w 2x NLS (SV40, egl-13)	PATC-rich, endogenous, 900 bp	Figure 4E	PATC introns	oxTi173 V (repressive chromatin)	pCFJ2375 - pEXP(ttTi5605, cbr-unc-119)[Peft-3 | ce-gfp(900 bp, PATC, 2xNLS) | tbb-2 3UTR].gb
pCFJ2405	Peft-3	gfp w 2x NLS (SV40, egl-13)	PATC-rich, endogenous, various sizes	Figure 4E	PATC introns	oxTi173 V (repressive chromatin)	pCFJ2405 - pEXP(ttTi5605, cbr-unc-119)[Peft-3 | ce-gfp(F08D12, PATC, 2xNLS) | tbb-2 3UTR].gb
pMNK19	Pmex-5	gfp w 2x NLS (SV40, egl-13)	Control, endogenous, germline expressed, no PATCs, 250 bp	Figure 5F	Control introns	ttTi5605 II (permissive chromatin)	pMNK19 - pEXP(ttTi5605, cbr-unc-119)[Pmex-5 | ce-gfp(250 bp, control, 2x NLS) | tbb-2 3 UTR].gb
pMNK20	Pmex-5	gfp w 2x NLS (SV40, egl-13)	PATC-rich, endogenous, 250 bp	Figure 5F	PATC introns	ttTi5605 II (permissive chromatin)	pMNK20 - pEXP(ttTi5605, cbr-unc-119)[Pmex-5 | ce-gfp(250 bp, PATC, 2x NLS | tbb-2 3UTR].gb
T59	21ur-199 piRNA cluster	NA	NA	Figure 5F	piRNA silencing	NA	T59 - 21ur-199 anti-ceGFP.gb
